# origamiFISH allows universal, label-free, single molecule visualization of DNA origami nanodevices across biological samples

**DOI:** 10.1101/2022.09.19.508533

**Authors:** Wendy Xueyi Wang, Travis R. Douglas, Haiwang Zhang, Afrin Bhattacharya, Meghan Rothenbroker, Zhengping Jia, Julien Muffat, Yun Li, Leo Y. T. Chou

## Abstract

Structural DNA nanotechnology enables user-prescribed design of DNA nanostructures (DNs) for biological applications, but how DN design determines their bio-distribution and cellular interactions remain poorly understood. One challenge is that current methods for tracking DN fates *in situ*, including fluorescent-dye labeling, suffer from low sensitivity and dye-induced artifacts. Here we present origamiFISH, a label-free and universal method for single-molecule fluorescence detection of DNA origami nanostructures in cells and tissues. origamiFISH targets pan-DN scaffold sequences with hybridization chain reaction (HCR) probes to achieve thousand-fold signal amplification. We identify cell-type and shape-specific spatiotemporal uptake patterns within 1 minute of uptake and at picomolar DN concentrations, 10,000x lower than field standards. We additionally optimized compatibility with immunofluorescence and tissue clearing to visualize DN distribution within tissue cryo/vibratome-sections, slice cultures, and whole-mount organoids. Together, origamiFISH enables faithful mapping of DN interactions across subcellular and tissue barriers for guiding the development of DN-based therapeutics.
