## Supplementary File 1 for "origamiFISH allows universal, label-free, single molecule visualization of DNA origami nanodevices across biological samples"

### Sheet: Sheet1
Supplementary File 1. HCR version 2 and version 3 probes used in the origamiFISH manuscript.
HCR version 3.0 split initiator probes
Probe Name	Initiator	Sequence (Scaffold target sequences in bold, followed by initiator sequence)
origamiFISH_B2_P1A	B2	CCTCgTAAATCCTCATCAAA CATAACGCCAAAAGGAATTACGAG
origamiFISH_B2_P2A	B2	CCTCgTAAATCCTCATCAAA TGAGATGGTTTAATTTCAACTTTA
origamiFISH_B2_P3A	B2	CCTCgTAAATCCTCATCAAA ACTAAAACACTCATCTTTGACCCC
origamiFISH_B2_P4A	B2	CCTCgTAAATCCTCATCAAA ACTAAAGGAATTGCGAATAATAAT
origamiFISH_B2_P5A	B2	CCTCgTAAATCCTCATCAAA ATCAAAATCACCGGAACCAGAGCC
origamiFISH_B2_P6A	B2	CCTCgTAAATCCTCATCAAA TGCCTTTAGCGTCAGACTGTAGCG
origamiFISH_B2_P7A	B2	CCTCgTAAATCCTCATCAAA GTAGCACCATTACCATTAGCAAGG
origamiFISH_B2_P8A	B2	CCTCgTAAATCCTCATCAAA ATCCTGAATCTTACCAACGCTAAC
origamiFISH_B2_P9A	B2	CCTCgTAAATCCTCATCAAA CCGCGCCCAATAGCAAGCAAATCA
origamiFISH_B2_P10A	B2	CCTCgTAAATCCTCATCAAA ATAGATAAGTCCTGAACAAGAAAA
origamiFISH_B2_P11A	B2	CCTCgTAAATCCTCATCAAA CCATATTTAACAACGCCAACATGT
origamiFISH_B2_P12A	B2	CCTCgTAAATCCTCATCAAA ATAAGAATAAACACCGGAATCATA
origamiFISH_B2_P13A	B2	CCTCgTAAATCCTCATCAAA TGCTTTGAATACCAAGTTACAAAA
origamiFISH_B2_P14A	B2	CCTCgTAAATCCTCATCAAA AGATGAATATACAGTAACAGTACC
origamiFISH_B2_P15A	B2	CCTCgTAAATCCTCATCAAA TAATGGAAGGGTTAGAACCTACCA
origamiFISH_B2_P16A	B2	CCTCgTAAATCCTCATCAAA AATATCAAACCCTCAATCAATATC
origamiFISH_B2_P17A	B2	CCTCgTAAATCCTCATCAAA AGCCCTAAAACATCGCCATTAAAA
origamiFISH_B2_P18A	B2	CCTCgTAAATCCTCATCAAA TTGATAATCAGAAAAGCCCCAAAA
origamiFISH_B2_P19A	B2	CCTCgTAAATCCTCATCAAA AATGCCGGAGAGGGTAGCTATTTT
origamiFISH_B2_P20A	B2	CCTCgTAAATCCTCATCAAA AGACAGTCAAATCACCATCAATAT
origamiFISH_B2_P1B	B2	AATACCACATTCAACTAATGCAGA AAATCATCCAgTAAACCgCC
origamiFISH_B2_P2B	B2	CACCAGAACGAGTAGTAAATTGGG AAATCATCCAgTAAACCgCC
origamiFISH_B2_P3B	B2	CTAAAACGAAAGAGGCAAAAGAAT AAATCATCCAgTAAACCgCC
origamiFISH_B2_P4B	B2	CAGCGGAGTGAGAATAGAAAGGAA AAATCATCCAgTAAACCgCC
origamiFISH_B2_P5B	B2	TTATTAGCGTTTGCCATCTTTTCA AAATCATCCAgTAAACCgCC
origamiFISH_B2_P6B	B2	GTAATCAGTAGCGACAGAATCAAG AAATCATCCAgTAAACCgCC
origamiFISH_B2_P7B	B2	GGGAATTAGAGCCAGCAAAATCAC AAATCATCCAgTAAACCgCC
origamiFISH_B2_P8B	B2	GCTATTTTGCACCCAGCTACAATT AAATCATCCAgTAAACCgCC
origamiFISH_B2_P9B	B2	TTTTATTTTCATCGTAGGAATCAT AAATCATCCAgTAAACCgCC
origamiFISH_B2_P10B	B2	ATGCAGAACGCGCCTGTTTATCAA AAATCATCCAgTAAACCgCC
origamiFISH_B2_P11B	B2	CAACAGTAGGGCTTAATTGAGAAT AAATCATCCAgTAAACCgCC
origamiFISH_B2_P12B	B2	CGACCGTGTGATAAATAAGGCGTT AAATCATCCAgTAAACCgCC
origamiFISH_B2_P13B	B2	GAGAAACAATAACGGATTCGCCTG AAATCATCCAgTAAACCgCC
origamiFISH_B2_P14B	B2	TTGCGTAGATTTTCAGGTTTAACG AAATCATCCAgTAAACCgCC
origamiFISH_B2_P15B	B2	CTGATTGTTTGGATTATACTTCTG AAATCATCCAgTAAACCgCC
origamiFISH_B2_P16B	B2	CTAAAGCATCACCTTGCTGAACCT AAATCATCCAgTAAACCgCC
origamiFISH_B2_P17B	B2	TATTAGTCTTTAATGCGCGAACTG AAATCATCCAgTAAACCgCC
origamiFISH_B2_P18B	B2	TAGCATGTCAATCATATGTACCCC AAATCATCCAgTAAACCgCC
origamiFISH_B2_P19B	B2	TATTCAACCGTTCTAGCTGATAAA AAATCATCCAgTAAACCgCC
origamiFISH_B2_P20B	B2	AGATTCAAAAGGGTGAGAAAGGCC AAATCATCCAgTAAACCgCC
HCR Version 2.0 single stranded probes
Probe name	Initiator	Sequence (scaffold target sequence in bold, followed by initiator sequence)
origamiFISH_B2_P1	B2	ATGCGATTTTAAGAACTGGCTCATT TATAAGCTCAGTCCATCCTCGTAAATCCTCATCAATCATC
origamiFISH_B2_P2	B2	TTACTACTCGTTCTGGTGTTTCTCG TATAAGCTCAGTCCATCCTCGTAAATCCTCATCAATCATC
origamiFISH_B2_P3	B2	AGGGCAAGCCTTATTCACTGAATGA TATAAGCTCAGTCCATCCTCGTAAATCCTCATCAATCATC
origamiFISH_B2_P4	B2	AGCTTTGTTACGTTGATTTGGGTAA TATAAGCTCAGTCCATCCTCGTAAATCCTCATCAATCATC
origamiFISH_B2_P5	B2	GCATAGGCTGGCTGACCTTCATCAA TATAAGCTCAGTCCATCCTCGTAAATCCTCATCAATCATC
origamiFISH_B2_P6	B2	TTAAGAAATTCACCTCGAAAGCAAG TATAAGCTCAGTCCATCCTCGTAAATCCTCATCAATCATC
origamiFISH_B2_P7	B2	ATAAGTATAGCCCGGAATAGGTGTA TATAAGCTCAGTCCATCCTCGTAAATCCTCATCAATCATC
origamiFISH_B2_P8	B2	TACCAGTACACTCCTGTATCATCAA TATAAGCTCAGTCCATCCTCGTAAATCCTCATCAATCATC
origamiFISH_B2_P9	B2	TTTTCTACGTTTGCTAACATACTGC TATAAGCTCAGTCCATCCTCGTAAATCCTCATCAATCATC
origamiFISH_B2_P10	B2	TATATCTGATTTGCTTGCTATTGGG TATAAGCTCAGTCCATCCTCGTAAATCCTCATCAATCATC
origamiFISH_B2_P11	B2	ATTTTCATCGTAGGAATCATTACCG TATAAGCTCAGTCCATCCTCGTAAATCCTCATCAATCATC
origamiFISH_B2_P12	B2	AATCGGCTGTCTTTCCTTATCATTC TATAAGCTCAGTCCATCCTCGTAAATCCTCATCAATCATC
origamiFISH_B2_P13	B2	CAGAATTACTTTACCTTTTGTCGGT TATAAGCTCAGTCCATCCTCGTAAATCCTCATCAATCATC
origamiFISH_B2_P14	B2	TTTTAATGGCGATGTTTTAGGGCTA TATAAGCTCAGTCCATCCTCGTAAATCCTCATCAATCATC
origamiFISH_B2_P15	B2	AAAATATTGTCTGTGCCACGTATTC TATAAGCTCAGTCCATCCTCGTAAATCCTCATCAATCATC
origamiFISH_B2_P16	B2	TAAAAGGGACATTCTGGCCAACAGA TATAAGCTCAGTCCATCCTCGTAAATCCTCATCAATCATC
origamiFISH_B2_P17	B2	CAAAATGTAGGTATTTCCATGAGCG TATAAGCTCAGTCCATCCTCGTAAATCCTCATCAATCATC
origamiFISH_B2_P18	B2	ACGGTACGCCAGAATCCTGAGAAGT TATAAGCTCAGTCCATCCTCGTAAATCCTCATCAATCATC
origamiFISH_B2_P19	B2	ATTAAGCGCGGCGGGTGTGGTGGTT TATAAGCTCAGTCCATCCTCGTAAATCCTCATCAATCATC
origamiFISH_B2_P20	B2	ACTTGATTTGGGTGATGGTTCACGT TATAAGCTCAGTCCATCCTCGTAAATCCTCATCAATCATC
origamiFISH_B2_P21	B2	TCGCCCTTTGACGTTGGAGTCCACG TATAAGCTCAGTCCATCCTCGTAAATCCTCATCAATCATC
origamiFISH_B2_P22	B2	TAATAGTGGACTCTTGTTCCAAACT TATAAGCTCAGTCCATCCTCGTAAATCCTCATCAATCATC
origamiFISH_B2_P23	B2	GAGTTAGCTCACTCATTAGGCACCC TATAAGCTCAGTCCATCCTCGTAAATCCTCATCAATCATC
origamiFISH_B2_P24	B2	CCTCGCTATCAAAGGTCTAGAGTCG TATAAGCTCAGTCCATCCTCGTAAATCCTCATCAATCATC
origamiFISH_B2_P25	B2	CTGCAGGCATGCAAGCTTGGCACTG TATAAGCTCAGTCCATCCTCGTAAATCCTCATCAATCATC
